# Hidden Challenges in Evaluating Spillover Risk of Zoonotic Viruses using Machine Learning Models

**DOI:** 10.1101/2024.04.25.591033

**Authors:** Junna Kawasaki, Tadaki Suzuki, Michiaki Hamada

## Abstract

Machine learning models have been deployed to assess the zoonotic spillover risk of viruses by identifying their human infectivity potential. However, the scarcity of comprehensive datasets poses a major challenge, limiting the predictable range of viruses. Our study addressed this limitation through two key strategies: constructing expansive datasets across 26 viral families and developing new models leveraging large language models pre-trained on extensive nucleotide sequences. Our approaches substantially boosted our model performance. This enhancement was particularly notable in segmented RNA viruses, which are involved with severe zoonoses but have been overlooked due to limited data availability. Furthermore, models trained on data up to 2018 displayed strong generalization capability for viruses emerging post-2018. Nonetheless, we also found remaining challenges in alerting the zoonotic potential of specific viral lineages, including SARS-CoV-2. Our study elaborates on the models and datasets for predicting viral infectivity and highlights the unresolved issues to fully exploit machine learning in preparing for future zoonotic threats.
