## Supplementary Table 4 for "Hidden Challenges in Evaluating Spillover Risk of Zoonotic Viruses using Machine Learning Models"

### Sheet: sarbecovirus_final_dataset
Supplementary Table 4: Datasets of SARS-CoV-2 related viruses identified after 2018
SARS-CoV2-related viruses (i.e., sarbecoviruses identified after 2018) with animal infectivity from previous study (DOI: 10.1093/gbe/evac018) and those with human infectivity from the Nextstrain database
Accession	Collection_Date	emerging_lineage	Organism_Name	Host	host_label	virus_ID	Family
OP288969	2020-01-01	animal	Pangolin coronavirus	Manis javanica	0	OP288969	sarbecovirus
MT121216	2019-03-29	animal	Pangolin coronavirus	Manis javanica	0	MT121216	sarbecovirus
MT072864	2018-01-01	animal	Pangolin coronavirus	Pholidota	0	MT072864	sarbecovirus
OK017801	2020-07-01	animal	Sarbecovirus sp.	Rhinolophus	0	OK017801	sarbecovirus
OK017802	2020-07-01	animal	Sarbecovirus sp.	Rhinolophus	0	OK017802	sarbecovirus
MW251308	2020-06-19	animal	Bat coronavirus RacCS203	Rhinolophus acuminatus	0	MW251308	sarbecovirus
OR233291	2021-12-10	animal	Horseshoe bat sarbecovirus	Rhinolophus affinis	0	OR233291	sarbecovirus
OR233292	2022-06-24	animal	Horseshoe bat sarbecovirus	Rhinolophus affinis	0	OR233292	sarbecovirus
OR233304	2022-06-28	animal	Horseshoe bat sarbecovirus	Rhinolophus affinis	0	OR233304	sarbecovirus
OR233322	2022-11-03	animal	Horseshoe bat sarbecovirus	Rhinolophus affinis	0	OR233322	sarbecovirus
OR233323	2022-11-04	animal	Horseshoe bat sarbecovirus	Rhinolophus affinis	0	OR233323	sarbecovirus
OR233324	2022-11-03	animal	Horseshoe bat sarbecovirus	Rhinolophus affinis	0	OR233324	sarbecovirus
OR233325	2022-06-26	animal	Horseshoe bat sarbecovirus	Rhinolophus affinis	0	OR233325	sarbecovirus
OR233328	2022-11-04	animal	Horseshoe bat sarbecovirus	Rhinolophus affinis	0	OR233328	sarbecovirus
OK017793	2020-09-01	animal	Sarbecovirus sp.	Rhinolophus affinis	0	OK017793	sarbecovirus
OK287355	2020-03-01	animal	Sarbecovirus sp.	Rhinolophus blythi	0	OK287355	sarbecovirus
MW703458	2018-08-01	animal	Sarbecovirus sp.	Rhinolophus blythi	0	MW703458	sarbecovirus
LC663793	2020-09-01	animal	Sarbecovirus sp.	Rhinolophus cornutus	0	LC663793	sarbecovirus
OQ401247	2021-09-27	animal	Sarbecovirus sp. RfGB01	Rhinolophus ferrumequinum	0	OQ401247	sarbecovirus
OQ401249	2021-08-27	animal	Sarbecovirus sp. RfGB02	Rhinolophus ferrumequinum	0	OQ401249	sarbecovirus
ON378802	2020-03-20	animal	Severe acute respiratory syndrome-related coronavirus	Rhinolophus ferrumequinum	0	ON378802	sarbecovirus
OK017794	2020-09-01	animal	Sarbecovirus sp.	Rhinolophus ferrumequinum	0	OK017794	sarbecovirus
OK017795	2020-09-01	animal	Sarbecovirus sp.	Rhinolophus ferrumequinum	0	OK017795	sarbecovirus
OK017796	2020-09-01	animal	Sarbecovirus sp.	Rhinolophus ferrumequinum	0	OK017796	sarbecovirus
OK017797	2020-09-01	animal	Sarbecovirus sp.	Rhinolophus ferrumequinum	0	OK017797	sarbecovirus
OK017798	2020-09-01	animal	Sarbecovirus sp.	Rhinolophus ferrumequinum	0	OK017798	sarbecovirus
OK017799	2020-09-01	animal	Sarbecovirus sp.	Rhinolophus ferrumequinum	0	OK017799	sarbecovirus
OK017800	2020-09-01	animal	Sarbecovirus sp.	Rhinolophus ferrumequinum	0	OK017800	sarbecovirus
MZ190137	2020-01-01	animal	Bat SARS-like coronavirus Khosta-1	Rhinolophus ferrumequinum	0	MZ190137	sarbecovirus
OQ401248	2020-10-05	animal	Sarbecovirus sp. RhGB07	Rhinolophus hipposideros	0	OQ401248	sarbecovirus
OP776338	2021-06-24	animal	Sarbecovirus sp.	Rhinolophus hipposideros	0	OP776338	sarbecovirus
OP776339	2021-09-10	animal	Sarbecovirus sp.	Rhinolophus hipposideros	0	OP776339	sarbecovirus
OP776340	2021-08-30	animal	Sarbecovirus sp.	Rhinolophus hipposideros	0	OP776340	sarbecovirus
MW719567	2020-09-18	animal	Sarbecovirus RhGB01	Rhinolophus hipposideros	0	MW719567	sarbecovirus
MZ190138	2020-01-01	animal	Bat SARS-like coronavirus Khosta-2	Rhinolophus hipposideros	0	MZ190138	sarbecovirus
MZ081376	2020-05-25	animal	Betacoronavirus sp. RmYN05	Rhinolophus malayanus	0	MZ081376	sarbecovirus
MZ081377	2020-06-03	animal	Betacoronavirus sp. RmYN07	Rhinolophus malayanus	0	MZ081377	sarbecovirus
MZ081378	2020-07-14	animal	Betacoronavirus sp. RmYN08	Rhinolophus malayanus	0	MZ081378	sarbecovirus
OR233302	2022-06-26	animal	Horseshoe bat sarbecovirus	Rhinolophus pusillus	0	OR233302	sarbecovirus
OK017803	2021-02-01	animal	Sarbecovirus sp.	Rhinolophus pusillus	0	OK017803	sarbecovirus
OK017804	2021-02-01	animal	Sarbecovirus sp.	Rhinolophus pusillus	0	OK017804	sarbecovirus
OK017805	2021-03-01	animal	Sarbecovirus sp.	Rhinolophus pusillus	0	OK017805	sarbecovirus
OK017806	2021-04-01	animal	Sarbecovirus sp.	Rhinolophus pusillus	0	OK017806	sarbecovirus
MZ081381	2020-05-25	animal	Betacoronavirus sp. RpYN06	Rhinolophus pusillus	0	MZ081381	sarbecovirus
OR261265	2021-07-01	animal	Rhinolophus siamensis bat sarbecovirus	Rhinolophus siamensis	0	OR261265	sarbecovirus
OK017859	2019-09-01	animal	Sarbecovirus sp.	Rhinolophus siamensis	0	OK017859	sarbecovirus
OK017860	2021-07-01	animal	Sarbecovirus sp.	Rhinolophus siamensis	0	OK017860	sarbecovirus
OQ503498	2019-04-19	animal	Severe acute respiratory syndrome-related coronavirus	Rhinolophus sinicus	0	OQ503498	sarbecovirus
OQ503499	2019-04-19	animal	Severe acute respiratory syndrome-related coronavirus	Rhinolophus sinicus	0	OQ503499	sarbecovirus
OK287354	2020-10-01	animal	Sarbecovirus sp.	Rhinolophus sinicus	0	OK287354	sarbecovirus
MW681002	2020-04-29	animal	Severe acute respiratory syndrome-related coronavirus	Rhinolophus sinicus	0	MW681002	sarbecovirus
OK017807	2021-07-01	animal	Sarbecovirus sp.	Rhinolophus sinicus	0	OK017807	sarbecovirus
OK017808	2021-05-01	animal	Sarbecovirus sp.	Rhinolophus sinicus	0	OK017808	sarbecovirus
OK017809	2021-05-01	animal	Sarbecovirus sp.	Rhinolophus sinicus	0	OK017809	sarbecovirus
OK017810	2021-05-01	animal	Sarbecovirus sp.	Rhinolophus sinicus	0	OK017810	sarbecovirus
OK017811	2021-05-01	animal	Sarbecovirus sp.	Rhinolophus sinicus	0	OK017811	sarbecovirus
OK017825	2019-08-01	animal	Sarbecovirus sp.	Rhinolophus sinicus	0	OK017825	sarbecovirus
OK017826	2019-08-01	animal	Sarbecovirus sp.	Rhinolophus sinicus	0	OK017826	sarbecovirus
OK017827	2019-09-01	animal	Sarbecovirus sp.	Rhinolophus sinicus	0	OK017827	sarbecovirus
OK017828	2019-09-01	animal	Sarbecovirus sp.	Rhinolophus sinicus	0	OK017828	sarbecovirus
OK017829	2021-03-01	animal	Sarbecovirus sp.	Rhinolophus sinicus	0	OK017829	sarbecovirus
OK017830	2021-03-01	animal	Sarbecovirus sp.	Rhinolophus sinicus	0	OK017830	sarbecovirus
OK017831	2021-03-01	animal	Sarbecovirus sp.	Rhinolophus sinicus	0	OK017831	sarbecovirus
OK017832	2021-02-01	animal	Sarbecovirus sp.	Rhinolophus sinicus	0	OK017832	sarbecovirus
OK017833	2021-02-01	animal	Sarbecovirus sp.	Rhinolophus sinicus	0	OK017833	sarbecovirus
OK017834	2021-03-01	animal	Sarbecovirus sp.	Rhinolophus sinicus	0	OK017834	sarbecovirus
OK017835	2021-03-01	animal	Sarbecovirus sp.	Rhinolophus sinicus	0	OK017835	sarbecovirus
OK017836	2021-07-01	animal	Sarbecovirus sp.	Rhinolophus sinicus	0	OK017836	sarbecovirus
OK017837	2021-07-01	animal	Sarbecovirus sp.	Rhinolophus sinicus	0	OK017837	sarbecovirus
OK017838	2021-07-01	animal	Sarbecovirus sp.	Rhinolophus sinicus	0	OK017838	sarbecovirus
OK017839	2021-07-01	animal	Sarbecovirus sp.	Rhinolophus sinicus	0	OK017839	sarbecovirus
OK017840	2021-07-01	animal	Sarbecovirus sp.	Rhinolophus sinicus	0	OK017840	sarbecovirus
OK017841	2021-07-01	animal	Sarbecovirus sp.	Rhinolophus sinicus	0	OK017841	sarbecovirus
OK017842	2021-07-01	animal	Sarbecovirus sp.	Rhinolophus sinicus	0	OK017842	sarbecovirus
OK017843	2021-07-01	animal	Sarbecovirus sp.	Rhinolophus sinicus	0	OK017843	sarbecovirus
OK017844	2021-07-01	animal	Sarbecovirus sp.	Rhinolophus sinicus	0	OK017844	sarbecovirus
OK017845	2021-07-01	animal	Sarbecovirus sp.	Rhinolophus sinicus	0	OK017845	sarbecovirus
OK017852	2020-06-01	animal	Sarbecovirus sp.	Rhinolophus sinicus	0	OK017852	sarbecovirus
OK017853	2020-06-01	animal	Sarbecovirus sp.	Rhinolophus sinicus	0	OK017853	sarbecovirus
OK017854	2020-06-01	animal	Sarbecovirus sp.	Rhinolophus sinicus	0	OK017854	sarbecovirus
OK017855	2020-06-01	animal	Sarbecovirus sp.	Rhinolophus sinicus	0	OK017855	sarbecovirus
OK017856	2020-06-01	animal	Sarbecovirus sp.	Rhinolophus sinicus	0	OK017856	sarbecovirus
OK017857	2020-06-01	animal	Sarbecovirus sp.	Rhinolophus sinicus	0	OK017857	sarbecovirus
OK017858	2020-06-01	animal	Sarbecovirus sp.	Rhinolophus sinicus	0	OK017858	sarbecovirus
MZ081379	2019-10-22	animal	Betacoronavirus sp. RsYN03	Rhinolophus sinicus	0	MZ081379	sarbecovirus
MZ081380	2020-04-18	animal	Betacoronavirus sp. RsYN04	Rhinolophus stheno	0	MZ081380	sarbecovirus
MZ081382	2020-07-28	animal	Betacoronavirus sp. RsYN09	Rhinolophus stheno	0	MZ081382	sarbecovirus
OR233293	2022-02-28	animal	Horseshoe bat sarbecovirus	Rhinolophus thomasi	0	OR233293	sarbecovirus
OR233294	2022-06-18	animal	Horseshoe bat sarbecovirus	Rhinolophus thomasi	0	OR233294	sarbecovirus
OR233296	2022-03-06	animal	Horseshoe bat sarbecovirus	Rhinolophus thomasi	0	OR233296	sarbecovirus
OR233297	2021-11-12	animal	Horseshoe bat sarbecovirus	Rhinolophus thomasi	0	OR233297	sarbecovirus
OR233298	2022-11-10	animal	Horseshoe bat sarbecovirus	Rhinolophus thomasi	0	OR233298	sarbecovirus
OR233299	2022-11-07	animal	Horseshoe bat sarbecovirus	Rhinolophus thomasi	0	OR233299	sarbecovirus
OR233300	2022-11-04	animal	Horseshoe bat sarbecovirus	Rhinolophus thomasi	0	OR233300	sarbecovirus
OR233301	2022-07-03	animal	Horseshoe bat sarbecovirus	Rhinolophus thomasi	0	OR233301	sarbecovirus
OR233303	2022-07-01	animal	Horseshoe bat sarbecovirus	Rhinolophus thomasi	0	OR233303	sarbecovirus
OR233305	2021-11-14	animal	Horseshoe bat sarbecovirus	Rhinolophus thomasi	0	OR233305	sarbecovirus
OR233308	2021-11-12	animal	Horseshoe bat sarbecovirus	Rhinolophus thomasi	0	OR233308	sarbecovirus
OR233310	2022-06-18	animal	Horseshoe bat sarbecovirus	Rhinolophus thomasi	0	OR233310	sarbecovirus
OR233311	2022-07-04	animal	Horseshoe bat sarbecovirus	Rhinolophus thomasi	0	OR233311	sarbecovirus
OR233312	2022-07-03	animal	Horseshoe bat sarbecovirus	Rhinolophus thomasi	0	OR233312	sarbecovirus
OR233313	2022-07-03	animal	Horseshoe bat sarbecovirus	Rhinolophus thomasi	0	OR233313	sarbecovirus
OR233314	2022-07-03	animal	Horseshoe bat sarbecovirus	Rhinolophus thomasi	0	OR233314	sarbecovirus
OR233316	2022-11-05	animal	Horseshoe bat sarbecovirus	Rhinolophus thomasi	0	OR233316	sarbecovirus
OR233317	2022-11-05	animal	Horseshoe bat sarbecovirus	Rhinolophus thomasi	0	OR233317	sarbecovirus
OR233318	2022-11-01	animal	Horseshoe bat sarbecovirus	Rhinolophus thomasi	0	OR233318	sarbecovirus
OR233319	2022-11-02	animal	Horseshoe bat sarbecovirus	Rhinolophus thomasi	0	OR233319	sarbecovirus
OR233320	2022-11-02	animal	Horseshoe bat sarbecovirus	Rhinolophus thomasi	0	OR233320	sarbecovirus
OR233321	2022-11-02	animal	Horseshoe bat sarbecovirus	Rhinolophus thomasi	0	OR233321	sarbecovirus
OQ503506	2018-07-03	animal	Severe acute respiratory syndrome-related coronavirus	Rhinolophus thomasi	0	OQ503506	sarbecovirus
MN908947	2019-12-26	19A	Wuhan-Hu-1/2019	Homo sapiens	1	MN908947	sarbecovirus
OL549280	2019-12-31	19A	OL549280	Homo sapiens	1	OL549280	sarbecovirus
MT050493	2020-01-31	19B	IND/166/2020	Homo sapiens	1	MT050493	sarbecovirus
OM811375	2020-07-31	19B	UGA/MUWRP-KIR200040S/2020	Homo sapiens	1	OM811375	sarbecovirus
MW273805	2020-03-28	20A	POL/PL_MCB_23/2020	Homo sapiens	1	MW273805	sarbecovirus
OP581529	2020-10-22	20A	GMB/11242/2020	Homo sapiens	1	OP581529	sarbecovirus
MT635444	2020-03-20	20C	RUS/SCPM-O-cDNA-03/2020	Homo sapiens	1	MT635444	sarbecovirus
ON797362	2020-08-18	20C	KOR/KD-Cov-N7/2020	Homo sapiens	1	ON797362	sarbecovirus
MW643223	2021-01-28	21C	USA/AR-CDC-LC0011416/2021	Homo sapiens	1	MW643223	sarbecovirus
OQ691560	2021-03-17	21C	Chile/CL-RM-UW21031751335/2021	Homo sapiens	1	OQ691560	sarbecovirus
OM739392	2020-12-14	20H	SouthAfrica/NHLS-UCT-GS-8154/2020	Homo sapiens	1	OM739392	sarbecovirus
OM765403	2021-04-02	20H	SouthAfrica/NHLS-UCT-GS-B481/2021	Homo sapiens	1	OM765403	sarbecovirus
OK426405	2020-10-13	20G	NZL/20CV0426/2020	Homo sapiens	1	OK426405	sarbecovirus
MW816472	2021-03-09	20G	USA/MN-CDC-QDX22788277/2021	Homo sapiens	1	MW816472	sarbecovirus
MW975592	2021-02-23	21F	USA/CT-CDC-QDX22316746/2021	Homo sapiens	1	MW975592	sarbecovirus
MW976746	2021-03-21	21F	USA/CT-CDC-QDX23175106/2021	Homo sapiens	1	MW976746	sarbecovirus
OP303169	2021-10-03	21H	COL/LIME_37141/2021	Homo sapiens	1	OP303169	sarbecovirus
OQ564944	2021-05-06	21H	COL/SEC-0701Y/2021	Homo sapiens	1	OQ564944	sarbecovirus
MW356785	2020-09-06	20E	TWN/CGMH-CGU-32/2020	Homo sapiens	1	MW356785	sarbecovirus
HG994235	2021-01-08	20E	HG994235	Homo sapiens	1	HG994235	sarbecovirus
MZ054862	2021-02-25	21D	LBY/BTRCLibyaSARS-CoV-2WGS-6/2021	Homo sapiens	1	MZ054862	sarbecovirus
OL601954	2021-04-04	21D	MLI/MAL0136/2021	Homo sapiens	1	OL601954	sarbecovirus
OP430919	2021-05-06	21B	IND/HI-CV-35302/2021	Homo sapiens	1	OP430919	sarbecovirus
OP430919	2021-05-06	21B	IND/HI-CV-35302/2021	Homo sapiens	1	OP430919	sarbecovirus
OP776812	2022-01-20	21A	IND/VRDLTHENI/2022	Homo sapiens	1	OP776812	sarbecovirus
OK354417	2021-09-04	21A	EGY/EGY-Wave4-010/2021	Homo sapiens	1	OK354417	sarbecovirus
OK668279	2021-08-11	21I	MMR/Kalay-dsmrc-026/2021	Homo sapiens	1	OK668279	sarbecovirus
OL875826	2021-12-06	21I	USA/CA-CDC-FG-186794/2021	Homo sapiens	1	OL875826	sarbecovirus
MZ862968	2021-07-28	21J	USA/NC-CDC-LC0146114/2021	Homo sapiens	1	MZ862968	sarbecovirus
ON583401	2021-12-13	21J	BRA/SP-NVBS11560GENOV828533789656/2021	Homo sapiens	1	ON583401	sarbecovirus
MW294011	2020-10-26	20B	MW294011	Homo sapiens	1	MW294011	sarbecovirus
BS007388	2023-06-19	20B	Japan/PG-549982/2023	Homo sapiens	1	BS007388	sarbecovirus
MZ410620	2020-08-15	20F	AUS/GC-291/2020	Homo sapiens	1	MZ410620	sarbecovirus
MZ410620	2020-08-15	20F	AUS/GC-291/2020	Homo sapiens	1	MZ410620	sarbecovirus
MZ611966	2021-04-08	20J	VEN/Mir761/2021	Homo sapiens	1	MZ611966	sarbecovirus
OK252994	2021-06-25	20J	PER/AFI00996/2021	Homo sapiens	1	OK252994	sarbecovirus
MW596415	2020-12-25	20I	IND/GBRC452/2020	Homo sapiens	1	MW596415	sarbecovirus
OU818621	2021-04-22	20I	OU818621	Homo sapiens	1	OU818621	sarbecovirus
MW030241	2020-07-04	20D	PER/covper010/2020	Homo sapiens	1	MW030241	sarbecovirus
OQ690525	2020-11-27	20D	Peru/UW20112760093/2020	Homo sapiens	1	OQ690525	sarbecovirus
OQ691430	2021-05-12	21G	Chile/CL-RM-UW21051271541/2021	Homo sapiens	1	OQ691430	sarbecovirus
OP302812	2021-06-14	21G	ARG/Cordoba-N11D1-1406/2021	Homo sapiens	1	OP302812	sarbecovirus
OX318448	2022-01-16	21K	OX318448	Homo sapiens	1	OX318448	sarbecovirus
OQ120177	2022-05-28	21K	KAZ/51_18/2022	Homo sapiens	1	OQ120177	sarbecovirus
OW481143	2022-03-24	21L	England/LSPA-3C7899A/2022	Homo sapiens	1	OW481143	sarbecovirus
OY475267	2023-04-18	21L	OY475267	Homo sapiens	1	OY475267	sarbecovirus
OY736948	2023-09-06	BA.2.86	OY736948	Homo sapiens	1	OY736948	sarbecovirus
OY738377	2023-09-11	BA.2.86	OY738377	Homo sapiens	1	OY738377	sarbecovirus
OP053572	2022-05-18	22A	ZAF/NHLS-UCT-GS-BK03/2022	Homo sapiens	1	OP053572	sarbecovirus
OP126300	2022-07-13	22A	USA/MO-CDC-QDX39124039/2022	Homo sapiens	1	OP126300	sarbecovirus
OP089057	2022-07-05	22B	USA/RI-CDCBI-RIDOH_WV4BADHSCDCVAYTP/2022	Homo sapiens	1	OP089057	sarbecovirus
OQ921514	2022-10-25	22B	USA/MT-UMGC-05819/2022	Homo sapiens	1	OQ921514	sarbecovirus
OQ847651	2023-01-05	22E	BRA/LACENAL-270245666/2023	Homo sapiens	1	OQ847651	sarbecovirus
BS007341	2023-05-01	22E	Japan/SZ-NIG-Y230023/2023	Homo sapiens	1	BS007341	sarbecovirus
OQ318691	2022-11-14	BA.2.3.20	USA/GU-CDC-2-6687452/2022	Homo sapiens	1	OQ318691	sarbecovirus
OQ318691	2022-11-14	BA.2.3.20	USA/GU-CDC-2-6687452/2022	Homo sapiens	1	OQ318691	sarbecovirus
OP303170	2022-05-25	22C	COL/LIME_21695/2022	Homo sapiens	1	OP303170	sarbecovirus
OP678014	2022-05-31	22C	CHN/GD-2-12/2022	Homo sapiens	1	OP678014	sarbecovirus
OP882695	2022-08-14	22D	IND/hCoV-19_India_MP-AIIMS_B-WGS-BCS2_2022/2022	Homo sapiens	1	OP882695	sarbecovirus
OP748661	2022-10-04	22D	VNM/OUCRU-NHTD3616/2022	Homo sapiens	1	OP748661	sarbecovirus
OQ618764	2022-10-26	BN.1	THA/MTM_01_520/2022	Homo sapiens	1	OQ618764	sarbecovirus
OQ946931	2023-04-19	BN.1	THA/MTM_01_691/2023	Homo sapiens	1	OQ946931	sarbecovirus
OQ977777	2023-05-01	23C	USA/MO-CDC-QDX49773602/2023	Homo sapiens	1	OQ977777	sarbecovirus
BS007584	2023-08-17	23C	Japan/PG-570058/2023	Homo sapiens	1	BS007584	sarbecovirus
OY726596	2023-07-28	DV.7.1	Switzerland/VD-CHUV-GEN17389/2023	Homo sapiens	1	OY726596	sarbecovirus
OY735741	2023-08-29	DV.7.1	OY735741	Homo sapiens	1	OY735741	sarbecovirus
OQ587531	2022-10-10	22F	IND/Sample144/2022	Homo sapiens	1	OQ587531	sarbecovirus
OR177937	2023-04-20	22F	RUS/RUSPrimorye_P96/2023	Homo sapiens	1	OR177937	sarbecovirus
OR098924	2023-05-22	23A	KEN/SS11870/2023	Homo sapiens	1	OR098924	sarbecovirus
BS007678	2023-08-28	23A	Japan/PG-573485/2023	Homo sapiens	1	BS007678	sarbecovirus
OR577043	2023-08-25	23E	USA/VA-VTVAS3-GSC43319/2023	Homo sapiens	1	OR577043	sarbecovirus
OR098915	2023-05-22	23E	KEN/SS11860/2023	Homo sapiens	1	OR098915	sarbecovirus
OQ946921	2023-04-16	XBB.1.17.1	THA/MTM_01_681/2023	Homo sapiens	1	OQ946921	sarbecovirus
OQ977047	2023-04-24	XBB.1.17.1	USA/WY-CDC-LC1040357/2023	Homo sapiens	1	OQ977047	sarbecovirus
OR196300	2023-06-16	FE.1	USA/WI-CDC-VSX-A349021/2023	Homo sapiens	1	OR196300	sarbecovirus
OR122627	2023-05-22	FE.1	BRA/LACENAL-270249421/2023	Homo sapiens	1	OR122627	sarbecovirus
OR122618	2023-05-10	XBB.1.5.70	BRA/LACENAL-270249409/2023	Homo sapiens	1	OR122618	sarbecovirus
OY726593	2023-07-30	XBB.1.5.70	Switzerland/VD-CHUV-GEN17392/2023	Homo sapiens	1	OY726593	sarbecovirus
BS007342	2023-05-01	XBB.1.22.1	Japan/SZ-NIG-Y230024/2023	Homo sapiens	1	BS007342	sarbecovirus
OR098921	2023-05-22	XBB.1.22.1	KEN/SS11867/2023	Homo sapiens	1	OR098921	sarbecovirus
OQ701291	2023-03-02	23B	IND/2937/2023	Homo sapiens	1	OQ701291	sarbecovirus
OY739714	2023-09-06	23B	OY739714	Homo sapiens	1	OY739714	sarbecovirus
OR565116	2023-09-01	XBB.1.16.6	USA/TX-CDC-QDX84734816/2023	Homo sapiens	1	OR565116	sarbecovirus
OR603730	2023-09-11	XBB.1.16.6	USA/AZ-CDC-QDX85012592/2023	Homo sapiens	1	OR603730	sarbecovirus
OR145069	2023-05-08	XBB.1.9.1	THA/MTM_01_783/2023	Homo sapiens	1	OR145069	sarbecovirus
OR462807	2023-07-03	XBB.1.9.1	LAO/LOMWRU-1825/2023	Homo sapiens	1	OR462807	sarbecovirus
OR559085	2023-08-31	FL.1.5.1	USA/ME-CDC-VSX-A356675/2023	Homo sapiens	1	OR559085	sarbecovirus
OR577095	2023-09-02	FL.1.5.1	USA/VA-VTVAS3-GSC43371/2023	Homo sapiens	1	OR577095	sarbecovirus
OQ587537	2022-11-30	23D	IND/Sample180/2022	Homo sapiens	1	OQ587537	sarbecovirus
OQ921116	2023-04-17	23D	BRA/LACENAL-270247633/2023	Homo sapiens	1	OQ921116	sarbecovirus
BS007463	2023-07-25	XBB.1.42	Japan/PG-557813/2023	Homo sapiens	1	BS007463	sarbecovirus
OR415190	2023-05-29	XBB.1.42	LAO/LOMWRU-1701/2023	Homo sapiens	1	OR415190	sarbecovirus
BS007339	2023-04-26	23F	Japan/SZ-NIG-Y230021/2023	Homo sapiens	1	BS007339	sarbecovirus
OY468386	2023-06-20	23F	Switzerland/VD-CHUV-GEN17183/2023	Homo sapiens	1	OY468386	sarbecovirus
OR600070	2023-09-09	HV.1	USA/IL-CDC-QDX84911234/2023	Homo sapiens	1	OR600070	sarbecovirus
OY742622	2023-09-21	HV.1	OY742622	Homo sapiens	1	OY742622	sarbecovirus
OY731253	2023-08-17	HK.3	Switzerland/VS-ICH-2230829762/2023	Homo sapiens	1	OY731253	sarbecovirus
OY742935	2023-09-13	HK.3	Switzerland/UN-HUG-42531619/2023	Homo sapiens	1	OY742935	sarbecovirus
