## Supplementary Table 5 for "Hidden Challenges in Evaluating Spillover Risk of Zoonotic Viruses using Machine Learning Models"

### Sheet: Table S3
Supplementary Table 5: Hyperparameters used in fine-tuning BERT models
virus_family	model	Learning rate	Train batch size	Eval batch size	Step	Warmup rate	Dropout probability	Weight decay rate	Early stop	downsampling
Circoviridae	DNABERT	0.0002	32	64	10000	0.1	0.1	0.01	6	TRUE
Papillomaviridae	DNABERT	0.0002	32	64	10000	0.1	0.1	0.01	6	FALSE
Parvoviridae	DNABERT	0.0002	32	64	10000	0.1	0.1	0.01	6	FALSE
Polyomaviridae	DNABERT	0.0002	32	64	10000	0.1	0.1	0.01	6	FALSE
Astroviridae	DNABERT	0.0002	32	64	10000	0.1	0.1	0.01	6	FALSE
Filoviridae	DNABERT	0.0002	32	64	10000	0.1	0.1	0.01	6	FALSE
Hepeviridae	DNABERT	0.0002	32	64	10000	0.1	0.1	0.01	6	FALSE
Pneumoviridae	DNABERT	0.0002	32	64	10000	0.1	0.1	0.01	6	FALSE
Arenaviridae	DNABERT	0.0002	32	64	10000	0.1	0.1	0.01	6	FALSE
Hantaviridae	DNABERT	0.0002	32	64	10000	0.1	0.1	0.01	6	TRUE
Nairoviridae	DNABERT	0.0002	32	64	10000	0.1	0.1	0.01	6	FALSE
Peribunyaviridae	DNABERT	0.0002	32	64	10000	0.1	0.1	0.01	6	FALSE
Phenuiviridae	DNABERT	0.0002	32	64	10000	0.1	0.1	0.01	6	FALSE
Orthomyxoviridae	DNABERT	0.0002	32	64	10000	0.1	0.1	0.01	6	FALSE
Anelloviridae	DNABERT	0.0002	32	64	10000	0.1	0.1	0.01	6	FALSE
Herpesviridae	DNABERT	0.0002	32	64	10000	0.1	0.1	0.01	6	FALSE
Reoviridae	DNABERT	0.0002	32	64	10000	0.1	0.1	0.01	6	FALSE
Togaviridae	DNABERT	0.0002	32	64	10000	0.1	0.1	0.01	6	FALSE
Adenoviridae	DNABERT	0.0002	32	64	10000	0.1	0.1	0.01	6	FALSE
Caliciviridae	DNABERT	0.0002	32	64	10000	0.1	0.1	0.01	6	FALSE
Coronaviridae	DNABERT	0.0002	32	64	10000	0.1	0.1	0.01	6	FALSE
Flaviviridae	DNABERT	0.0002	32	64	10000	0.1	0.1	0.01	6	FALSE
Hepadnaviridae	DNABERT	0.0002	32	64	10000	0.1	0.1	0.01	6	FALSE
Paramyxoviridae	DNABERT	0.0002	32	64	10000	0.1	0.1	0.01	6	FALSE
Picornaviridae	DNABERT	0.0002	32	64	10000	0.1	0.1	0.01	6	FALSE
Poxviridae	DNABERT	0.0002	32	64	10000	0.1	0.1	0.01	6	TRUE
Rhabdoviridae	DNABERT	0.0002	32	64	10000	0.1	0.1	0.01	6	TRUE
Circoviridae	ViBE	0.0002	32	64	10000	0.1	0.1	0.01	6	TRUE
Papillomaviridae	ViBE	0.0002	32	64	10000	0.1	0.1	0.01	6	FALSE
Parvoviridae	ViBE	0.0002	32	64	10000	0.1	0.1	0.01	6	FALSE
Polyomaviridae	ViBE	0.0002	32	64	10000	0.1	0.1	0.01	6	FALSE
Astroviridae	ViBE	0.0002	32	64	10000	0.1	0.1	0.01	6	FALSE
Filoviridae	ViBE	0.0002	32	64	10000	0.1	0.1	0.01	6	FALSE
Hepeviridae	ViBE	0.0002	32	64	10000	0.1	0.1	0.01	6	FALSE
Pneumoviridae	ViBE	0.0002	32	64	10000	0.1	0.1	0.01	6	FALSE
Arenaviridae	ViBE	0.0002	32	64	10000	0.1	0.1	0.01	6	FALSE
Hantaviridae	ViBE	0.0002	32	64	10000	0.1	0.1	0.01	6	TRUE
Nairoviridae	ViBE	0.0002	32	64	10000	0.1	0.1	0.01	6	FALSE
Peribunyaviridae	ViBE	0.0002	32	64	10000	0.1	0.1	0.01	6	FALSE
Phenuiviridae	ViBE	0.0002	32	64	10000	0.1	0.1	0.01	6	FALSE
Orthomyxoviridae	ViBE	0.0002	32	64	10000	0.1	0.1	0.01	6	FALSE
Anelloviridae	ViBE	0.0002	32	64	10000	0.1	0.1	0.01	6	FALSE
Herpesviridae	ViBE	0.0002	32	64	10000	0.1	0.1	0.01	6	FALSE
Reoviridae	ViBE	0.0002	32	64	10000	0.1	0.1	0.01	6	FALSE
Togaviridae	ViBE	0.0002	32	64	10000	0.1	0.1	0.01	6	FALSE
Adenoviridae	ViBE	0.0002	32	64	10000	0.1	0.1	0.01	6	FALSE
Caliciviridae	ViBE	0.0002	32	64	10000	0.1	0.1	0.01	6	FALSE
Coronaviridae	ViBE	0.0002	32	64	10000	0.1	0.1	0.01	6	FALSE
Flaviviridae	ViBE	0.0002	32	64	10000	0.1	0.1	0.01	6	FALSE
Hepadnaviridae	ViBE	0.0002	32	64	10000	0.1	0.1	0.01	6	FALSE
Paramyxoviridae	ViBE	0.0002	32	64	10000	0.1	0.1	0.01	6	FALSE
Picornaviridae	ViBE	0.0002	32	64	10000	0.1	0.1	0.01	6	FALSE
Poxviridae	ViBE	0.0002	32	64	10000	0.1	0.1	0.01	6	TRUE
Rhabdoviridae	ViBE	0.0002	32	64	10000	0.1	0.1	0.01	6	TRUE
