## Supplementary Table 6 for "Hidden Challenges in Evaluating Spillover Risk of Zoonotic Viruses using Machine Learning Models"

### Sheet: Table S4
Supplementary Table 6: Re-training conditions for the comparative models
model	Learning rate	Train batch size	Eval batch size	Epoch	Early stop	model architecture
DeePac_vir	0.001	256	256	40	10	CNN
VIDHOP	0.001	32	32	1500	75	LSTM
