## Supplementary Table 7 for "Hidden Challenges in Evaluating Spillover Risk of Zoonotic Viruses using Machine Learning Models"

### Sheet: Table 2
Supplementary Table S7: Computational resources and time for model construction and infectivity prediction
	trainning (the Past datasets for Coronaviridae)				prediction (the Future datasets for Coronaviridae)
model	CPU (Intel Xeon Gold 6136)	GPU (NVIDIA Tesla V100 SXM2)	Computational time (h)	Peak Memory (GB)	CPU (Intel Xeon Gold 6136)	GPU (NVIDIA Tesla V100 SXM2)	Computational time (h)	Peak Memory (GB)
BERT-infectDNABERT	8	4	11.6489	259.3	16	0	14.4	46.3
BERT-infectViBE	8	4	107.145	154.2	16	0	22.3142	95.2
DeePac_vir	8	4	59.8358	84	16	0	0.425556	40.9
humanVirusFinder	8	0	0.1	8.2	16	0	0.005	8.2
zoonotic rank	24	0	36.0022	19.5	16	0	3.43861	8.7
