## Supplementary Table 8 for "Hidden Challenges in Evaluating Spillover Risk of Zoonotic Viruses using Machine Learning Models"

### Sheet: Sheet1
Supplementary Table 8: Parameters to construct the phylogenetic tree of each virus family
virus_family	type	format	region	refseq_No	reference_fasta_file	tree_model
Coronaviridae	protein	fasta	RdRp	55	https://ictv.global/sites/default/files/report_files/OPSR.Corona.Fig5A.v3_RdRP_aa_align.txt	Q.insect+R5
Flaviviridae	nucleotide	fasta	RdRp	125	protein-matching-PF00972.fasta	GTR+F+ASC+R10
